# Taste shaped the use of botanical drugs

**DOI:** 10.1101/2023.07.18.549469

**Authors:** Marco Leonti, Joanna Baker, Peter Staub, Laura Casu, Julie Hawkins

## Abstract

The perception of taste and flavour (a combination of taste, smell and chemesthesis) here also referred to as chemosensation, enables animals to find high-value foods and avoid toxins. Humans have learned to use unpalatable and toxic substances as medicines, yet the importance of chemosensation in this process is poorly understood. Here we generate tasting-panel data for botanical drugs and apply phylogenetic generalised linear mixed models to test whether intensity and complexity of chemosensory qualities as well as particular tastes and flavours can predict ancient Graeco-Roman drug use. We found chemosensation to be strongly predictive of therapeutic use: botanical drugs with high therapeutic versatility have simple yet intense tastes and flavours, and 21 of 22 chemosensory qualities predicted at least one therapeutic use. In addition to the common notion of bitter tasting medicines, we also found starchy, musky, sweet, cooling, and soapy drugs associated with versatility. In ancient Greece and Rome, illness was thought to arise from imbalance in bodily fluids or humours, yet our study suggests that uses of drugs were based on observed physiological effects that are often consistent with modern understanding of chemesthesis and taste receptor pharmacology.
