## Supplementary Table 5 for "Taste shaped the use of botanical drugs"

### Sheet: SF5_HeatMap_Sig.Pars_Only
TASTE/FLAVOUR USE	Sour/Acidic (SOUR)	Smoky (SMOK)	Bitter (BITT)	Starchy (STAR)	Aromatic (AROM)	Astringent (ASTR)	Balsamic (BALS)	Burning/Hot (BURN)	Warming (WARM)	Sweet (SWEE)	Herby/Leafy (HERB)	Fruity (FRUI)	Woody (WOOD)	Musky (MUSK)	Nutty (NUTT)	Straw-like (STRW)	Stinging (STGI)	Stinky (STNK)	Fresh/cooling (FRES)	Salty (SALT)	Soapy (SOAP)	Mucilaginous (MUCI)	T	N	P	Negative	Positive
Andrology (ANDR)	0	-29.96	0	0	0	0	0	0	0	-0.58387	0	0	0	0	0	0	0	0	0	0	0	0	2	2		Smoky (SMOK); Sweet (SWEE);
Antidotes (ANTI)	-0.304538	0	0	0	0	0	0	0	0	0	0	-0.301572	0	0.360029	0.303608	0	0	0	0	0	0.291126	0	5	2	3	Sour/Acidic (SOUR); Fruity (FRUI);	Musky (MUSK); Nutty (NUTT); Soapy (SOAP);
Cardiac problems (CARD)	0	0	0.470873	0	0	0	0	0	0	0	0	0	0	0	0	0	0	0	0	0	0.568163	0	2		2		Bitter (BITT); Soapy (SOAP);
Ears (EARS)	0	0	0	0	0	0	0	0.494627	0	0.888375	0	0	0	0	0	0	0	0	0	0	0	0	2		2		Burning/Hot (BURN); Sweet (SWEE);
Eyes (EYES)	-0.380905	0	0	0	0	0	0	0.365942	0	0.338752	0	0	0	0	0	0	0	0	0	0	0	0	3	1	2	Sour/Acidic (SOUR);	Burning/Hot (BURN); Sweet (SWEE);
Fevers (inc. malaria) (FEVE)	-0.489638	0	0	0	0	-0.520421	0	0.392492	0	0	0	0	0	0	0	0	0	0	0	0	0	0	3	2	1	Sour/Acidic (SOUR); Astringent (ASTR);	Burning/Hot (BURN);
Food (FOOD)	0	0	-0.234847	0.354414	0	0	0	0	0	0	0	0	-0.589455	0	0.437141	0	-0.18659	0	0	0.382815	0	0	6	3	3	Bitter (BITT); Woody (WOOD); Stinging (STGI);	Starchy (STAR); Nutty (NUTT); Salty (SALT);
Gastric (diarrheal conditions) (GA.DI)	0	0	0	0.53961	0	0.20057	0	0	0	0	0	0	0.234606	0	0	0	0	0	0	0.351343	0	0	4		4		Starchy (STAR); Astringent (ASTR); Woody (WOOD); Salty (SALT);
Gastric (liver) (GA.LI)	0.330173	0	0.325664	0	0.283095	0	0	0	0	-0.26439	0	0	0	0	0	0	0	0	0	0	0	0	4	1	3	Sweet (SWEE);	Sour/Acidic (SOUR); Bitter (BITT); Aromatic (AROM);
Gastric function (GA.FU)	0	0	0	0	0	0	0	0	0	0.303243	0	0	-0.247978	0.236758	-0.345442	0	0	0	0	0.179809	0.254517	0	6	2	4	Woody (WOOD); Nutty (NUTT);	Sweet (SWEE); Musky (MUSK); Salty (SALT); Soapy (SOAP);
Gastric (purgatives and laxatives) (GA.PL)	0	0	0	0	0	0	0	0	0	0	-0.257453	0	0	0	0	0	0	0	0	0.324029	0	0	2	1	1	Herby/Leafy (HERB);	Salty (SALT);
Gout (GOUT)	0	0	0	0	0	0	0	0.41548	0	0	0	0	0	0	0	-0.702184	0	0	0	0	0	0	2	1	1	Straw-like (STRW);	Burning/Hot (BURN);
Gynaecology (abortion, menses) (GY.AE)	0	0	0	0	0	0	0	0	0	0.205166	0	0	0	0.218381	0	0	0.158591	0	0	0	0.346148	0	4		4		Sweet (SWEE); Musky (MUSK); Stinging (STGI); Soapy (SOAP);
Gynaecology (breast) (GY.BR)	0	-0.687721	0	0	0	0	0	0	0	0	0	0	0	0	0	0	0	0	0.369374	0	0	0	2	1	1	Smoky (SMOK);	Fresh/cooling (FRES);
Gynacology (other) (GY.OT)	0	0	0	0	0	0	0	0	0	0	0	0	0	0	0	0	0	0	0	0	0	0	0
Gynaecology (uterine conditions) (GY.UT)	0	0	0	0	0	0	0	0	0	0	0	0	0	0	0	-0.4701	0	0	0	0	0	0	1	1		Straw-like (STRW);
Gynaecology (vaginal discharge) (GY.VD)	0	0	0	0	0	0	0	-1.5943	0	0	0	0	0.495271	0	0	0	0	0	0	0	0	0	2	1	1	Burning/Hot (BURN);	Woody (WOOD);
Humoral management (HMM)	0	0	0.361463	0	0	-0.582183	0	0	0	0	0	0	0	0	0	0	0	0	0	0	0	0	2	1	1	Astringent (ASTR);	Bitter (BITT);
Libido regulators (LIBI)	0	0	0	0.670304	0	0	0	0	0	-0.506906	0	0	0	0	0.467716	0	0	0	0	0	0	0	3	1	2	Sweet (SWEE);	Starchy (STAR); Nutty (NUTT);
Mouth (mouth, teeth gums) (MOUTH)	0	0.711383	0	0.486208	0	0	0	0.404389	0	0.31831	0	0.606928	0	0	0	0	0	0	0	0	0	0	5		5		Smoky (SMOK); Starchy (STAR); Burning/Hot (BURN); Sweet (SWEE); Fruity (FRUI);
Musculoskeletal (external) (MU.EX)	0	0	0	0.580493	0	0.516063	0	0	0	0	-0.304117	0	0	0	0	0	0	0	0	0	0	0	3	1	2	Herby/Leafy (HERB);	Starchy (STAR); Astringent (ASTR);
Musculoskeletal (internal) (MU.IN)	0	0	0	0	0	0	0	0.57242	0	0	0	0	0	0	0	0	0	0	0	0	0	0	1	1			Burning/Hot (BURN);
Neurological (pain) (NS.PA)	-0.264148	0	0	0	0.189587	0	0	0	0	0.191755	0	0	0	0	0	0	0	0	0.304224	-0.309497	0	0	5	2	3	Sour/Acidic (SOUR); Salty (SALT);	Aromatic (AROM); Sweet (SWEE); Fresh/cooling (FRES);
Neurological (psychiatric disorders) (NS.PS)	0	0	0	0	0	0	0	0.462639	0	0.347181	0	0	0	0	0	0	0	0	0	0	0.418986	0	3		3		Burning/Hot (BURN); Sweet (SWEE); Soapy (SOAP);
Neurological (sciatica) (NS.SC)	-0.500747	0	0.43887	0	0.274731	0	0	0	0	0	0	0	0	0	0	0	0	0	0	0	0	0	3	1	2	Sour/Acidic (SOUR);	Bitter (BITT); Aromatic (AROM);
Neurological (various incl. epilepsy) (NS.VA)	-0.766788	0	0	0	0	0	0	0.31718	0	0	0	0	0.283679	0	0	0	0	0.287332	0	0	0	0	4	1	3	Sour/Acidic (SOUR);	Burning/Hot (BURN); Woody (WOOD); Stinky (STNK);
Nose (NOSE)	0	0	0	0.956924	0.273939	0	0	0	0	0	0	0	0	0	0	0	0	0	0	0	0	0	2		2		Starchy (STAR); Aromatic (AROM);
Parasites (PARA)	0	0	0	0.458442	0	0	0	0	0	0	0	-0.388686	0	0	0	0	0	0	0	0	0	0	2	1	1	Fruity (FRUI);	Starchy (STAR);
Poisons (POIS)	0	0	0	0	0.329924	0	0	0	0	0.465074	0	0	0	0	0	0	0	0	0	-0.414994	0.435062	0	4	1	3	Salty (SALT);	Aromatic (AROM); Sweet (SWEE); Soapy (SOAP);
Repellents (REPE)	0	0	0	0	0	0	0.354679	0	0	0	0	0	0	0	0	0	0	0	0	0	0.296419	0	2		2		Balsamic (BALS); Soapy (SOAP);
Respiratory (cough) (RE.CO)	-0.236012	0	0	0.355671	0	-0.339642	0	0	0	0.295763	0	0	0	0.351685	-0.265172	0	0	0	0	0	0	0	6	3	3	Sour/Acidic (SOUR); Astringent (ASTR); Nutty (NUTT);	Starchy (STAR); Sweet (SWEE); Musky (MUSK);
Respiratory (breathing difficulties) (RE.BD)	0	0	0.236505	0	0	0	0.265066	0	0	0	0	0	-0.443517	0.251234	0	0	0.256797	0	0.316233	0	0	0	6	1	5	Woody (WOOD);	Bitter (BITT); Balsamic (BALS); Musky (MUSK); Stinging (STGI); Fresh/cooling (FRES);
Respiratory (other) (RE.CO)	-0.347814	0	0.323908	0	0	0	0	0	0	0.339447	0	0	0	0.459884	0.626076	0	0	0	0	0	0	0	5	1	4	Sour/Acidic (SOUR);	Bitter (BITT); Sweet (SWEE); Musky (MUSK); Nutty (NUTT);
Skin (animal bites) (SK.AB)	-0.411007	0	0	0.618318	0	0	0	0	0	0	0	0	0	0	0.750669	0	0	0	0	0	0	0	3	1	2	Sour/Acidic (SOUR);	Starchy (STAR); Nutty (NUTT);
Skin (cosmetics) (SK.CO)	-0.376506	0	0.13652	0	0	0.197094	0	0	0	0	0	0	0	0.286373	0	0	0	0	0	0	0.277715	0	5	1	4	Sour/Acidic (SOUR);	Bitter (BITT); Astringent (ASTR); Musky (MUSK); Soapy (SOAP);
Skin (infections) (SK.IF)	-0.365287	0	0.190137	0.267789	0	0	0	0	0	0	0	0	0	0	0.286271	0	0	0	0	-0.18069	0	0	5	2	3	Sour/Acidic (SOUR); Salty (SALT);	Bitter (BITT); Starchy (STAR); Nutty (NUTT);
Skin (inflammation) (SK.IN)	0	0	0	0	0	0	0	0	0	0	0	0	-0.320516	0.225428	0	0	0	0	0	0.174814	0	0.341089	4	1	3	Woody (WOOD);	Musky (MUSK); Salty (SALT); Mucilaginous (MUCI);
Skin (other) (SK.OT)	0	0	0	0.300287	0	0	0	0	0	0	0	0	0	0.280382	0	-0.339445	0	0	0	0	0	0	3	1	2	Straw-like (STRW);	Starchy (STAR); Musky (MUSK);
Skin (topical ulcers) (SK.UL)	0	0	0	0.438455	0	0	0	0	0	0.215081	0	0	-0.204281	0	0	0	0	0	0	0	0	0	3	1	2	Woody (WOOD);	Starchy (STAR); Sweet (SWEE);
Skin (wounds) (SK.WO)	0	-1.05791	0	0	0	0	0	0	0	0	0	0	0	0	0.515104	0	0	0	0	0	0.33272	0	3	1	2	Smoky (SMOK);	Nutty (NUTT); Soapy (SOAP);
Spleen (SPLE)	0	0	0	0	0	0	0	0	0	0	0	0.642587	0	0	0	0	0	0	0	0	0	0	1		1		Fruity (FRUI);
Urinary (calculus) (UR.CA)	0	0	0	0	0	-0.503343	0	0	0	0.438741	0	0	0	0	0	0	0	0	0	0	0	0	2	1	1	Astringent (ASTR);	Sweet (SWEE);
Urinary (diuretics) (UR.DI)	0	0	0	0	0	0	0	0	0	0	-0.137864	0	0	0	0	0	0	0	0	-0.171798	0.268109	0	3	2	1	Herby/Leafy (HERB); Salty (SALT);	Soapy (SOAP);
Urinary (other) (UR.OT)	-0.35451	0	0	0	0	-0.515435	0	0.332672	0	0.411722	0	0	0	0	0	0	0	0	0	0	0.380022	0	5	2	3	Sour/Acidic (SOUR); Astringent (ASTR);	Burning/Hot (BURN); Sweet (SWEE); Soapy (SOAP);
Various uses (VAR)	0	0	0	0	0	0	0	0	0	-0.571539	0	0	0	0	-0.551823	-1.04971	0	0	0	0	0.349323	0	4	3	1	Sweet (SWEE); Nutty (NUTT); Straw-like (STRW);	Soapy (SOAP);
Vascular (haemorrhoids & varices) (VASC)	0	0	0	-1.71285	0	0	0	0.68543	0	0	0	0	0	0	0	0	0	0	0	0	0	0	2	1	1	Starchy (STAR);	Burning/Hot (BURN);
	-4.46773	-30.9942	2.24909	4.31407	1.35128	-1.5473	0.619745	2.84897	0	2.83191	-0.699433	0.559256	-0.792191	2.67015	2.22415	-2.56144	0.228799	0.287332	0.989831	0.335831	4.21831	0.341089	149	50	99
Heat map showing the strength of the association between chemosensory quality and therapeutic use. Parameters estimated from our binary response models estimating the statistical phylogenetic relationship between strength of each of the 22 chemosensory qualities and whether a drug is used for any individual therapeutic purpose are shown for significant parameters only. All other variables are zer…
