## Supplementary Table 6 for "Taste shaped the use of botanical drugs"

### Sheet: SF6_pX_values
use	SOUR	SMOK	BITT	STAR	AROM	ASTR	BALS	BURN	WARM	SWEE	HERB	FRUI	WOOD	MUSK	NUTT	STRW	STGI	STNK	FRES	SALT	SOAP	MUCI
ANDR	0.307	0.002	0.052	0.191	0.359	0.159	0.419	0.09	0.195	0.045	0.339	0.341	0.486	0.367	0.407	0.491	0.266	0.177	0.417	0.42	0.496	0.236
ANTI	0.011	0.257	0.377	0.054	0.401	0.37	0.102	0.386	0.202	0.404	0.06	0.007	0.325	0.002	0.039	0.365	0.481	0.383	0.09	0.089	0.009	0.154
CARD	0.44	0.419	0.026	0.387	0.261	0.084	0.494	0.198	0.218	0.108	0.442	0.257	0.064	0.168	0.186	0.451	0.235	0.314	0.293	0.19	0.038	0.364
EARS	0.144	0.318	0.49	0.224	0.336	0.053	0.188	0.031	0.187	0.0005	0.072	0.213	0.064	0.353	0.306	0.44	0.054	0.266	0.223	0.168	0.282	0.348
EYES	0.005	0.307	0.485	0.185	0.27	0.471	0.06	0.011	0.184	0.003	0.37	0.322	0.082	0.144	0.434	0.177	0.327	0.28	0.114	0.436	0.069	0.151
FEVE	0.033	0.239	0.454	0.233	0.164	0.045	0.185	0.039	0.363	0.062	0.05	0.409	0.104	0.447	0.137	0.446	0.079	0.299	0.172	0.324	0.357	0.343
FOOD	0.242	0.472	0.007	0.005	0.072	0.107	0.234	0.381	0.405	0.129	0.451	0.062	0.0005	0.253	0.002	0.347	0.033	0.338	0.295	0.0005	0.293	0.192
GA.DI	0.429	0.091	0.1	0.001	0.107	0.029	0.376	0.125	0.355	0.256	0.064	0.228	0.019	0.301	0.479	0.392	0.236	0.392	0.311	0.002	0.055	0.157
GA.LI	0.021	0.441	0.002	0.317	0.017	0.225	0.428	0.142	0.374	0.043	0.186	0.09	0.492	0.434	0.056	0.322	0.427	0.459	0.487	0.051	0.409	0.299
GA.FU	0.077	0.421	0.367	0.468	0.428	0.368	0.259	0.293	0.135	0.001	0.06	0.168	0.019	0.019	0.014	0.399	0.064	0.133	0.078	0.031	0.03	0.367
GA.PL	0.07	0.055	0.166	0.413	0.269	0.284	0.103	0.247	0.377	0.335	0.005	0.24	0.393	0.227	0.222	0.491	0.321	0.421	0.381	0.0005	0.499	0.489
GOUT	0.093	0.228	0.368	0.07	0.227	0.319	0.252	0.031	0.372	0.347	0.434	0.455	0.077	0.446	0.231	0.02	0.209	0.437	0.278	0.366	0.374	0.396
GY.AE	0.214	0.121	0.139	0.361	0.205	0.205	0.184	0.463	0.244	0.034	0.429	0.133	0.205	0.039	0.472	0.198	0.043	0.283	0.294	0.452	0.0005	0.324
GY.BR	0.257	0.029	0.114	0.412	0.37	0.318	0.365	0.474	0.4	0.055	0.304	0.348	0.453	0.08	0.081	0.162	0.071	0.127	0.037	0.084	0.327	0.216
GY.OT	0.283	0.335	0.322	0.069	0.386	0.473	0.085	0.225	0.391	0.146	0.419	0.423	0.057	0.366	0.452	0.361	0.311	0.312	0.054	0.147	0.112	0.406
GY.UT	0.479	0.138	0.14	0.069	0.18	0.386	0.475	0.141	0.265	0.057	0.091	0.319	0.308	0.112	0.422	0.031	0.157	0.093	0.304	0.418	0.34	0.428
GY.VD	0.401	0.15	0.057	0.442	0.29	0.2	0.273	0.009	0.43	0.452	0.497	0.064	0.0005	0.252	0.341	0.1	0.426	0.441	0.125	0.106	0.206	0.331
HMM	0.492	0.189	0.004	0.367	0.47	0.02	0.355	0.237	0.476	0.422	0.439	0.392	0.321	0.126	0.413	0.082	0.28	0.276	0.173	0.399	0.184	0.47
LIBI	0.238	0.36	0.145	0.009	0.068	0.088	0.267	0.115	0.492	0.012	0.179	0.134	0.48	0.312	0.049	0.212	0.471	0.443	0.135	0.343	0.222	0.292
MOUTH	0.39	0.006	0.136	0.012	0.057	0.053	0.485	0.048	0.339	0.015	0.246	0.0005	0.222	0.241	0.064	0.32	0.467	0.377	0.161	0.433	0.434	0.159
MU.EX	0.073	0.159	0.428	0.003	0.1	0.001	0.356	0.138	0.306	0.272	0.011	0.445	0.187	0.29	0.158	0.2	0.216	0.121	0.107	0.228	0.113	0.474
MU.IN	0.262	0.137	0.058	0.301	0.352	0.059	0.075	0.004	0.46	0.058	0.446	0.177	0.47	0.343	0.485	0.322	0.465	0.358	0.161	0.499	0.233	0.288
NS.PA	0.021	0.279	0.148	0.407	0.007	0.199	0.292	0.265	0.293	0.032	0.367	0.379	0.451	0.101	0.119	0.159	0.391	0.364	0.01	0.002	0.055	0.203
NS.PS	0.405	0.177	0.063	0.083	0.268	0.372	0.379	0.016	0.349	0.022	0.052	0.055	0.127	0.116	0.182	0.291	0.42	0.473	0.136	0.366	0.001	0.265
NS.SC	0.031	0.169	0.0005	0.296	0.015	0.404	0.244	0.244	0.278	0.248	0.103	0.188	0.13	0.327	0.225	0.449	0.197	0.152	0.075	0.321	0.424	0.069
NS.VA	0.003	0.357	0.079	0.196	0.155	0.075	0.357	0.034	0.308	0.415	0.417	0.28	0.049	0.069	0.064	0.078	0.129	0.021	0.207	0.138	0.179	0.206
NOSE	0.104	0.233	0.141	0.0005	0.047	0.499	0.471	0.292	0.248	0.056	0.083	0.089	0.266	0.14	0.088	0.252	0.403	0.214	0.318	0.385	0.417	0.088
PARA	0.318	0.253	0.335	0.006	0.07	0.209	0.495	0.097	0.476	0.091	0.158	0.049	0.05	0.224	0.353	0.113	0.486	0.057	0.104	0.051	0.389	0.423
POIS	0.058	0.276	0.284	0.209	0.041	0.38	0.424	0.409	0.407	0.022	0.2	0.472	0.34	0.074	0.067	0.259	0.478	0.326	0.314	0.046	0.025	0.243
REPE	0.291	0.469	0.449	0.413	0.051	0.413	0.013	0.115	0.4	0.475	0.26	0.193	0.085	0.386	0.313	0.436	0.2	0.304	0.05	0.353	0.04	0.32
RE.BD	0.163	0.414	0.027	0.328	0.155	0.456	0.038	0.438	0.464	0.404	0.335	0.415	0.016	0.042	0.382	0.439	0.016	0.087	0.04	0.069	0.074	0.489
RE.CO	0.038	0.362	0.057	0.014	0.223	0.002	0.16	0.298	0.226	0.0005	0.338	0.24	0.304	0.001	0.033	0.34	0.474	0.353	0.052	0.347	0.114	0.273
RE.OT	0.042	0.306	0.004	0.4	0.31	0.463	0.468	0.483	0.325	0.015	0.461	0.301	0.063	0.002	0.007	0.196	0.089	0.49	0.116	0.221	0.13	0.378
SK.AB	0.022	0.314	0.455	0.001	0.351	0.151	0.43	0.155	0.31	0.115	0.253	0.302	0.185	0.417	0.001	0.43	0.373	0.427	0.103	0.278	0.361	0.429
SK.CO	0.003	0.207	0.044	0.063	0.177	0.027	0.272	0.06	0.214	0.235	0.425	0.455	0.1	0.012	0.154	0.26	0.138	0.361	0.183	0.417	0.025	0.201
SK.IF	0.004	0.261	0.005	0.025	0.273	0.365	0.118	0.455	0.237	0.05	0.326	0.104	0.471	0.204	0.024	0.138	0.308	0.068	0.282	0.039	0.313	0.367
SK.IN	0.276	0.119	0.323	0.468	0.11	0.252	0.209	0.338	0.272	0.176	0.46	0.285	0.0005	0.044	0.358	0.343	0.158	0.22	0.249	0.049	0.38	0.033
SK.OT	0.269	0.441	0.107	0.035	0.152	0.07	0.317	0.212	0.278	0.166	0.149	0.14	0.448	0.034	0.103	0.039	0.492	0.417	0.311	0.061	0.102	0.404
SK.UL	0.249	0.377	0.079	0.001	0.161	0.151	0.3	0.169	0.401	0.025	0.245	0.189	0.022	0.113	0.084	0.387	0.417	0.248	0.173	0.105	0.33	0.213
SK.WO	0.157	0.014	0.254	0.382	0.131	0.282	0.36	0.499	0.288	0.409	0.285	0.257	0.192	0.14	0.044	0.279	0.337	0.156	0.299	0.268	0.039	0.416
SPLE	0.239	0.312	0.092	0.262	0.224	0.362	0.337	0.17	0.499	0.435	0.313	0.004	0.167	0.206	0.481	0.132	0.337	0.424	0.248	0.284	0.084	0.26
UR.CA	0.119	0.108	0.198	0.365	0.08	0.02	0.308	0.217	0.4	0.013	0.091	0.181	0.055	0.394	0.279	0.288	0.329	0.092	0.474	0.115	0.05	0.337
UR.DI	0.271	0.173	0.402	0.16	0.231	0.302	0.206	0.232	0.257	0.193	0.042	0.163	0.469	0.167	0.387	0.286	0.124	0.475	0.464	0.023	0.011	0.391
UR.OT	0.026	0.147	0.346	0.245	0.235	0.0005	0.495	0.047	0.311	0.001	0.335	0.072	0.225	0.459	0.107	0.44	0.482	0.358	0.329	0.363	0.004	0.196
VAR	0.103	0.066	0.194	0.158	0.206	0.131	0.287	0.414	0.414	0.013	0.394	0.255	0.255	0.148	0.045	0.011	0.129	0.228	0.183	0.112	0.023	0.283
VASC	0.067	0.369	0.06	0.043	0.419	0.482	0.294	0.042	0.3	0.46	0.059	0.188	0.062	0.241	0.321	0.175	0.497	0.407	0.232	0.312	0.266	0.274
green = significant
